# Liver-specific Deletion Of Small Heterodimer Partner Alters Enterohepatic Bile Acid Levels And Promotes Bile Acid-Mediated Proliferation In Male Mice

**DOI:** 10.1101/2021.09.07.459308

**Authors:** Ryan Philip Henry Shaw, Peter Kolyvas, Nathanlown Dang, Angela Hyon, Sayeepriyadarshini Anakk

## Abstract

Small heterodimer partner (*Shp*) regulates several metabolic processes, including bile acid levels, but lacks the conserved DNA binding domain. Phylogenetic analysis revealed conserved genetic evolution of *Shp, Fxr, Cyp7a1* and *Cyp27a1,* underscoring the importance of these molecules in maintaining bile acid homeostasis. *Shp*, although primarily studied as a downstream target of Farnesoid X Receptor (*Fxr*), has a distinct hepatic role that is poorly understood. Here we report that liver-specific *Shp* knockout (*LShpKO)* mice have impaired negative feedback of *Cyp7a1* and *Cyp8b1* upon bile acid challenge and demonstrate that a single copy of the *Shp* gene is sufficient to maintain this response. *LShpKO* mice also exhibit elevated total bile acid pool with higher bile acid fraction in the intestine mimicking the 1% cholic acid (CA) fed control mice. Agonistic activation of *Fxr* (GW4064) in the *LShpKO* did not alter the elevated basal expression of *Cyp8b1* but lowered *Cyp7a1* expression. We found that deletion of *Shp* led to an enrichment of distinct motifs and pathways associated with circadian rhythm, amino and carboxylic acid metabolism, copper ion transport, and DNA synthesis. *LShpKO* livers displayed a higher basal proliferation that was exacerbated specifically with bile acid challenge but not with another liver mitogen, TCPOBOP (TC). Overall, our data indicate that hepatic SHP uniquely regulates certain proliferative and metabolic cues.
