## Supplemental Table 1 for "Liver-specific Deletion Of Small Heterodimer Partner Alters Enterohepatic Bile Acid Levels And Promotes Bile Acid-Mediated Proliferation In Male Mice"

### Sheet: 3 Week SHPKO Gene Changes
GO ID	Entrez GeneID	Symbol	SHPKO vs WT Fold Change	SHPKO vs WT P-Value
GO:0010273	17748	Mt1	0.670664	6.615e-06
GO:0010273	17750	Mt2	0.636049	7.351e-06
GO:0007263	17748	Mt1	0.670664	6.615e-06
GO:0007263	17750	Mt2	0.636049	7.351e-06
GO:0006085	104112	Acly	1.62928	3.398e-06
GO:0006085	60525	Acss2	1.74848	2.84e-07
GO:0006760	107747	Aldh1l1	1.85781	2.483e-06
GO:0006760	17768	Mthfd2	0.559492	4.59e-07
GO:0006882	17748	Mt1	0.670664	6.615e-06
GO:0006882	17750	Mt2	0.636049	7.351e-06
GO:0019752	107747	Aldh1l1	1.85781	2.483e-06
GO:0019752	107869	Cth	2.11753	7.4568e-05
GO:0019752	109900	Asl	1.49085	0.000968976
GO:0019752	13190	Dct	3.62769	0
GO:0019752	17768	Mthfd2	0.559492	4.59e-07
GO:0019752	231691	Sds	2.25321	1e-09
GO:0019752	71562	Afmid	2.07919	9.5e-08
GO:0008610	104112	Acly	1.62928	3.398e-06
GO:0008610	13123	Cyp7b1	0.515766	1.1669e-05
GO:0008610	19215	Ptgds	1.7719	7.35e-07
GO:0008610	20250	Scd2	1.93526	2.3e-08
GO:0008610	28000	Prpf19	0.591498	2.3286e-05
GO:0008610	78928	Pigt	0.642145	1.8085e-05
GO:0002286	19165	Psen2	2.3414	1e-09
GO:0002286	23882	Gadd45g	0.501654	2.87e-07
GO:0010038	17748	Mt1	0.670664	6.615e-06
GO:0010038	17750	Mt2	0.636049	7.351e-06
GO:0042326	16476	Jun	0.512439	4.59e-07
GO:0042326	19165	Psen2	2.3414	1e-09
GO:0002366	19165	Psen2	2.3414	1e-09
GO:0002366	23882	Gadd45g	0.501654	2.87e-07
GO:0019439	13849	Ephx1	0.641572	4.4223e-05
GO:0019439	71562	Afmid	2.07919	9.5e-08
GO:0006519	107869	Cth	2.11753	7.4568e-05
GO:0006519	109900	Asl	1.49085	0.000968976
GO:0006519	13190	Dct	3.62769	0
GO:0006519	231691	Sds	2.25321	1e-09
GO:0006519	71562	Afmid	2.07919	9.5e-08
GO:0007623	13170	Dbp	1.77473	6.946e-06
GO:0007623	18627	Per2	1.75374	8.815e-06
GO:0031400	16476	Jun	0.512439	4.59e-07
GO:0031400	19165	Psen2	2.3414	1e-09
GO:0006732	104112	Acly	1.62928	3.398e-06
GO:0006732	107747	Aldh1l1	1.85781	2.483e-06
GO:0006732	17768	Mthfd2	0.559492	4.59e-07
GO:0006732	60525	Acss2	1.74848	2.84e-07
GO:0046394	13123	Cyp7b1	0.515766	1.1669e-05
GO:0046394	19215	Ptgds	1.7719	7.35e-07
GO:0046394	20250	Scd2	1.93526	2.3e-08
GO:0042493	16476	Jun	0.512439	4.59e-07
GO:0042493	67473	Slc47a1	1.59387	1.4998e-05
GO:0009308	107869	Cth	2.11753	7.4568e-05
GO:0009308	109900	Asl	1.49085	0.000968976
GO:0009308	13190	Dct	3.62769	0
GO:0009308	231691	Sds	2.25321	1e-09
GO:0009308	71562	Afmid	2.07919	9.5e-08
GO:0044271	107869	Cth	2.11753	7.4568e-05
GO:0044271	109900	Asl	1.49085	0.000968976
GO:0044271	69219	Ddah1	1.72266	5.498e-06
GO:0055066	17748	Mt1	0.670664	6.615e-06
GO:0055066	17750	Mt2	0.636049	7.351e-06
GO:0055066	84506	Hamp1	1.62527	4.8989e-05
GO:0007049	12575	Cdkn1a	0.607659	1.2636e-05
GO:0007049	14793	Cdca3	0.491098	2.53e-07
GO:0007049	16476	Jun	0.512439	4.59e-07
GO:0007049	19252	Dusp1	0.47297	1.4e-08
GO:0007049	232174	Cyp26b1	1.94391	4.59e-07
GO:0007049	233406	Prc1	0.588715	2.6241e-05
GO:0007049	23882	Gadd45g	0.501654	2.87e-07
GO:0007049	63955	Cables1	1.60735	0.000148509
GO:0009072	13190	Dct	3.62769	0
GO:0009072	71562	Afmid	2.07919	9.5e-08
GO:0030003	17748	Mt1	0.670664	6.615e-06
GO:0030003	17750	Mt2	0.636049	7.351e-06
GO:0030003	84506	Hamp1	1.62527	4.8989e-05
GO:0006629	104112	Acly	1.62928	3.398e-06
GO:0006629	11997	Akr1b7	1.86824	1.2e-07
GO:0006629	13123	Cyp7b1	0.515766	1.1669e-05
GO:0006629	14824	Grn	1.56892	5.681e-06
GO:0006629	19215	Ptgds	1.7719	7.35e-07
GO:0006629	20250	Scd2	1.93526	2.3e-08
GO:0006629	28000	Prpf19	0.591498	2.3286e-05
GO:0006629	78928	Pigt	0.642145	1.8085e-05
GO:0006855	67473	Slc47a1	1.59387	1.4998e-05
GO:0009258	107747	Aldh1l1	1.85781	2.483e-06
GO:0010553	15242	Hhex	1.76593	1.034e-06
GO:0016244	12575	Cdkn1a	0.607659	1.2636e-05
GO:0016255	78928	Pigt	0.642145	1.8085e-05
GO:0022410	19215	Ptgds	1.7719	7.35e-07
GO:0030948	15242	Hhex	1.76593	1.034e-06
GO:0031953	16476	Jun	0.512439	4.59e-07
GO:0035026	16476	Jun	0.512439	4.59e-07
GO:0042450	109900	Asl	1.49085	0.000968976
GO:0042752	19215	Ptgds	1.7719	7.35e-07
GO:0043071	12575	Cdkn1a	0.607659	1.2636e-05
GO:0045187	19215	Ptgds	1.7719	7.35e-07
GO:0048711	28000	Prpf19	0.591498	2.3286e-05
