## Supplemental Table 2 for "Liver-specific Deletion Of Small Heterodimer Partner Alters Enterohepatic Bile Acid Levels And Promotes Bile Acid-Mediated Proliferation In Male Mice"

### Sheet: 3 Week FXRKO Changes
			FXRKO vs WT Fold Change	FXRKO vs WT P-value
GO ID	Entrez GeneID	Symbol
GO:0006954	102657	Cd276	1.85712	1.2e-08
GO:0006954	12274	C6	1.94977	4e-09
GO:0006954	12475	Cd14	2.35416	1.5e-08
GO:0006954	14127	Fcer1g	0.237348	0
GO:0006954	14131	Fcgr3	1.67446	1.433e-06
GO:0006954	16176	Il1b	2.34474	0
GO:0006954	20208	Saa1	2.95631	1e-09
GO:0006954	20210	Saa3	2.33182	0
GO:0006954	20303	Ccl4	1.72141	4.324e-06
GO:0006954	20700	Serpina1a	0.616001	0.000109486
GO:0006954	22695	Zfp36	1.68171	1.242e-06
GO:0006954	53791	Tlr5	1.77703	1.26e-07
GO:0007049	105278	Ccrk	0.521658	3.6e-08
GO:0007049	107995	Cdc20	2.87103	0
GO:0007049	11799	Birc5	2.21348	6e-09
GO:0007049	11852	Rhob	1.58312	4.98e-07
GO:0007049	14281	Fos	3.40804	0
GO:0007049	16476	Jun	2.45129	4e-09
GO:0007049	16477	Junb	1.97044	2.8e-08
GO:0007049	16653	Kras	2.16718	5.4e-08
GO:0007049	16881	Lig1	1.66493	6.26e-07
GO:0007049	17151	Ccndbp1	0.570859	4.772e-06
GO:0007049	17216	Mcm2	1.65135	1.2458e-05
GO:0007049	17219	Mcm6	1.57214	0.000546988
GO:0007049	17691	Snf1lk	2.0217	1.69e-07
GO:0007049	18140	Uhrf1	1.62102	6.359e-06
GO:0007049	18817	Plk1	1.88657	3.412e-06
GO:0007049	19252	Dusp1	1.93737	2.4e-08
GO:0007049	23882	Gadd45g	1.8701	3.61e-07
GO:0007049	30939	Pttg1	0.481509	3.235e-06
GO:0007049	53598	Dctn3	0.608134	3.3982e-05
GO:0007049	68743	Anln	1.76575	5.8e-07
GO:0030593	14127	Fcer1g	0.237348	0
GO:0030593	14131	Fcgr3	1.67446	1.433e-06
GO:0030593	16176	Il1b	2.34474	0
GO:0048002	14127	Fcer1g	0.237348	0
GO:0048002	14131	Fcgr3	1.67446	1.433e-06
GO:0048002	14961	H2-Ab1	1.64362	0.000175327
GO:0048002	15040	H2-T23	0.412077	8.6e-08
GO:0048002	16149	Cd74	1.99066	5.2e-08
GO:0006955	102657	Cd276	1.85712	1.2e-08
GO:0006955	11808	Apoa4	2.28733	1.08e-07
GO:0006955	12274	C6	1.94977	4e-09
GO:0006955	12475	Cd14	2.35416	1.5e-08
GO:0006955	14127	Fcer1g	0.237348	0
GO:0006955	14131	Fcgr3	1.67446	1.433e-06
GO:0006955	14961	H2-Ab1	1.64362	0.000175327
GO:0006955	15040	H2-T23	0.412077	8.6e-08
GO:0006955	16149	Cd74	1.99066	5.2e-08
GO:0006955	16176	Il1b	2.34474	0
GO:0006955	20303	Ccl4	1.72141	4.324e-06
GO:0006955	23882	Gadd45g	1.8701	3.61e-07
GO:0006955	53791	Tlr5	1.77703	1.26e-07
GO:0001812	14127	Fcer1g	0.237348	0
GO:0001812	14131	Fcgr3	1.67446	1.433e-06
GO:0006268	17216	Mcm2	1.65135	1.2458e-05
GO:0006268	17217	Mcm4	1.78057	3.15e-07
GO:0006268	17219	Mcm6	1.57214	0.000546988
GO:0032392	17216	Mcm2	1.65135	1.2458e-05
GO:0032392	17217	Mcm4	1.78057	3.15e-07
GO:0032392	17219	Mcm6	1.57214	0.000546988
GO:0019884	14127	Fcer1g	0.237348	0
GO:0019884	14131	Fcgr3	1.67446	1.433e-06
GO:0019884	14961	H2-Ab1	1.64362	0.000175327
GO:0019884	16149	Cd74	1.99066	5.2e-08
GO:0006953	16176	Il1b	2.34474	0
GO:0006953	20208	Saa1	2.95631	1e-09
GO:0006953	20210	Saa3	2.33182	0
GO:0006953	20700	Serpina1a	0.616001	0.000109486
GO:0009605	11747	Anxa5	1.55652	3.669e-06
GO:0009605	11818	Apoh	0.0183213	0.00136425
GO:0009605	12274	C6	1.94977	4e-09
GO:0009605	12475	Cd14	2.35416	1.5e-08
GO:0009605	16176	Il1b	2.34474	0
GO:0009605	20208	Saa1	2.95631	1e-09
GO:0009605	20210	Saa3	2.33182	0
GO:0009605	20303	Ccl4	1.72141	4.324e-06
GO:0009605	20700	Serpina1a	0.616001	0.000109486
GO:0009605	235036	Ppan	0.556282	2.22e-07
GO:0009605	53791	Tlr5	1.77703	1.26e-07
GO:0009605	70031	Cmtm8	0.534029	3.41e-07
GO:0006270	17216	Mcm2	1.65135	1.2458e-05
GO:0006270	17217	Mcm4	1.78057	3.15e-07
GO:0006270	17219	Mcm6	1.57214	0.000546988
GO:0001802	14127	Fcer1g	0.237348	0
GO:0001802	14131	Fcgr3	1.67446	1.433e-06
GO:0001805	14127	Fcer1g	0.237348	0
GO:0001805	14131	Fcgr3	1.67446	1.433e-06
GO:0016068	14127	Fcer1g	0.237348	0
GO:0016068	14131	Fcgr3	1.67446	1.433e-06
GO:0030300	11807	Apoa2	0.184618	0
GO:0030300	11808	Apoa4	2.28733	1.08e-07
GO:0031649	11555	Adrb2	3.83375	0
GO:0031649	16176	Il1b	2.34474	0
GO:0032755	14127	Fcer1g	0.237348	0
GO:0032755	16176	Il1b	2.34474	0
GO:0042590	14127	Fcer1g	0.237348	0
GO:0042590	14131	Fcgr3	1.67446	1.433e-06
GO:0032101	102657	Cd276	1.85712	1.2e-08
GO:0032101	14127	Fcer1g	0.237348	0
GO:0032101	14131	Fcgr3	1.67446	1.433e-06
GO:0032101	22695	Zfp36	1.68171	1.242e-06
GO:0002504	14127	Fcer1g	0.237348	0
GO:0002504	14961	H2-Ab1	1.64362	0.000175327
GO:0002504	16149	Cd74	1.99066	5.2e-08
GO:0019886	14127	Fcer1g	0.237348	0
GO:0019886	14961	H2-Ab1	1.64362	0.000175327
GO:0019886	16149	Cd74	1.99066	5.2e-08
GO:0006006	103988	Gck	1.69983	5e-08
GO:0006006	11910	Atf3	2.03869	2.6e-08
GO:0006006	14571	Gpd2	1.56752	2.865e-06
GO:0006006	16592	Fabp5	3.05271	0
GO:0006006	18770	Pklr	2.33289	0
GO:0006006	228026	Pdk1	1.94815	3.892e-06
GO:0030282	102657	Cd276	1.85712	1.2e-08
GO:0030282	11555	Adrb2	3.83375	0
GO:0030282	17386	Mmp13	1.91271	6.16e-07
GO:0006950	102657	Cd276	1.85712	1.2e-08
GO:0006950	11555	Adrb2	3.83375	0
GO:0006950	11747	Anxa5	1.55652	3.669e-06
GO:0006950	11818	Apoh	0.0183213	0.00136425
GO:0006950	12274	C6	1.94977	4e-09
GO:0006950	12475	Cd14	2.35416	1.5e-08
GO:0006950	14127	Fcer1g	0.237348	0
GO:0006950	14131	Fcgr3	1.67446	1.433e-06
GO:0006950	16176	Il1b	2.34474	0
GO:0006950	16881	Lig1	1.66493	6.26e-07
GO:0006950	18140	Uhrf1	1.62102	6.359e-06
GO:0006950	20208	Saa1	2.95631	1e-09
GO:0006950	20210	Saa3	2.33182	0
GO:0006950	20303	Ccl4	1.72141	4.324e-06
GO:0006950	20700	Serpina1a	0.616001	0.000109486
GO:0006950	22695	Zfp36	1.68171	1.242e-06
GO:0006950	30939	Pttg1	0.481509	3.235e-06
GO:0006950	53791	Tlr5	1.77703	1.26e-07
GO:0006950	69573	2310016C08Rik	1.7317	2.35e-07
GO:0005996	103988	Gck	1.69983	5e-08
GO:0005996	11910	Atf3	2.03869	2.6e-08
GO:0005996	14571	Gpd2	1.56752	2.865e-06
GO:0005996	16592	Fabp5	3.05271	0
GO:0005996	18770	Pklr	2.33289	0
GO:0005996	228026	Pdk1	1.94815	3.892e-06
GO:0005996	71336	Rbks	0.608436	4.785e-06
GO:0031347	102657	Cd276	1.85712	1.2e-08
GO:0031347	14127	Fcer1g	0.237348	0
GO:0031347	14131	Fcgr3	1.67446	1.433e-06
GO:0031347	22695	Zfp36	1.68171	1.242e-06
GO:0001794	14127	Fcer1g	0.237348	0
GO:0001794	14131	Fcgr3	1.67446	1.433e-06
GO:0001798	14127	Fcer1g	0.237348	0
GO:0001798	14131	Fcgr3	1.67446	1.433e-06
GO:0002714	14127	Fcer1g	0.237348	0
GO:0002714	14131	Fcgr3	1.67446	1.433e-06
GO:0002866	14127	Fcer1g	0.237348	0
GO:0002866	14131	Fcgr3	1.67446	1.433e-06
GO:0002892	14127	Fcer1g	0.237348	0
GO:0002892	14131	Fcgr3	1.67446	1.433e-06
GO:0030501	102657	Cd276	1.85712	1.2e-08
GO:0030501	11555	Adrb2	3.83375	0
GO:0042095	102657	Cd276	1.85712	1.2e-08
GO:0042095	23882	Gadd45g	1.8701	3.61e-07
GO:0044241	11807	Apoa2	0.184618	0
GO:0044241	11808	Apoa4	2.28733	1.08e-07
GO:0046852	102657	Cd276	1.85712	1.2e-08
GO:0046852	11555	Adrb2	3.83375	0
GO:0001816	102657	Cd276	1.85712	1.2e-08
GO:0001816	14127	Fcer1g	0.237348	0
GO:0001816	14131	Fcgr3	1.67446	1.433e-06
GO:0001816	16176	Il1b	2.34474	0
GO:0001816	23882	Gadd45g	1.8701	3.61e-07
GO:0006935	14127	Fcer1g	0.237348	0
GO:0006935	14131	Fcgr3	1.67446	1.433e-06
GO:0006935	16176	Il1b	2.34474	0
GO:0006935	20303	Ccl4	1.72141	4.324e-06
GO:0006935	70031	Cmtm8	0.534029	3.41e-07
GO:0042107	102657	Cd276	1.85712	1.2e-08
GO:0042107	14131	Fcgr3	1.67446	1.433e-06
GO:0042107	16176	Il1b	2.34474	0
GO:0042107	23882	Gadd45g	1.8701	3.61e-07
GO:0051258	22146	Tuba1c	1.79148	2.2e-08
GO:0051258	227613	Tubb2c	1.49983	3.5e-06
GO:0051258	53857	Tuba8	2.2184	1e-09
GO:0051258	67951	Tubb6	1.56224	0.0022221
GO:0051240	102657	Cd276	1.85712	1.2e-08
GO:0051240	11555	Adrb2	3.83375	0
GO:0051240	12274	C6	1.94977	4e-09
GO:0051240	14127	Fcer1g	0.237348	0
GO:0051240	14131	Fcgr3	1.67446	1.433e-06
GO:0051240	16149	Cd74	1.99066	5.2e-08
GO:0051240	16176	Il1b	2.34474	0
GO:0002438	14127	Fcer1g	0.237348	0
GO:0002438	14131	Fcgr3	1.67446	1.433e-06
GO:0002673	14127	Fcer1g	0.237348	0
GO:0002673	14131	Fcgr3	1.67446	1.433e-06
GO:0002821	14127	Fcer1g	0.237348	0
GO:0002821	14131	Fcgr3	1.67446	1.433e-06
GO:0050892	11807	Apoa2	0.184618	0
GO:0050892	11808	Apoa4	2.28733	1.08e-07
GO:0050900	14127	Fcer1g	0.237348	0
GO:0050900	14131	Fcgr3	1.67446	1.433e-06
GO:0050900	16176	Il1b	2.34474	0
GO:0044262	12974	Cs	1.55243	3.3982e-05
GO:0044262	16195	Il6st	0.400334	4.2e-08
GO:0044262	17436	Me1	2.2306	6.17e-07
GO:0044262	50798	Gne	0.53573	1.55e-07
GO:0044262	53412	Ppp1r3c	0.652526	3.425e-06
GO:0048015	12700	Cish	1.72259	9.6e-08
GO:0048015	18705	Pik3c2g	2.09351	4e-09
GO:0048015	21817	Tgm2	1.62847	9.684e-06
GO:0006911	14127	Fcer1g	0.237348	0
GO:0006911	14131	Fcgr3	1.67446	1.433e-06
GO:0050729	14127	Fcer1g	0.237348	0
GO:0050729	14131	Fcgr3	1.67446	1.433e-06
GO:0045595	102657	Cd276	1.85712	1.2e-08
GO:0045595	16149	Cd74	1.99066	5.2e-08
GO:0045595	16477	Junb	1.97044	2.8e-08
GO:0045595	17691	Snf1lk	2.0217	1.69e-07
GO:0045595	19116	Prlr	1.94334	4e-09
GO:0045595	22695	Zfp36	1.68171	1.242e-06
GO:0045595	29869	Ulk2	0.603168	5.5719e-05
